# Toxin resistance in the monarch butterfly expanded its milkweed host range

**DOI:** 10.64898/2026.05.25.727632

**Authors:** Naama C. Weksler, Michael Astourian, Derrick Yip, Elizabeth Ordeman, Kirsten Verster, Boris Korablev, Susan L. Bernstein, Anurag A. Agrawal, Noah K. Whiteman, Marianthi Karageorgi

## Abstract

A central problem in ecology and evolution is to understand the extent to which herbivorous insect host plant specialization has been shaped by bottom-up natural selection from host-plant chemical defenses or top-down natural selection from natural enemies. Here, we show that the stepwise evolution of ATPα target-site insensitivity (TSI) in the monarch butterfly lineage consistently tracked a dietary association with cardenolide-defended *Asclepias* host plants. We further show that *Drosophila melanogaster* flies edited with CRISPR-Cas9 genome engineering to carry the monarch butterfly’s more derived *ATPα* genotype maintain survival across *Asclepias* host-plant diets that span a broad cardenolide defense gradient, whereas flies carrying early-diverging *ATPα* genotypes in the monarch lineage show lower survival. We conclude that a resistance trait linked to sequestration and enemy protection also expanded dietary resistance to highly defended host plants, revealing how a single molecular adaptation may have been driven by both top-down and bottom-up selective pressures during herbivore specialization.
