## Supplementary Data 1 for "Toxin resistance in the monarch butterfly expanded its milkweed host range"

### Sheet: Sheet1
butterfly_species	ArgKin	Atpa	CAD	COI	DDC	EF1a	GAPDH	IDH	MDH	RpS2	RpS5	wg
Amauris_niavius	OL173784.1		OK743270.1	ON436087.1	OK676268.1	OK736525.1	OK719916.1	OK708826.1	OK726609.1	OK734917.1	OK733331.1	OK746627.1
Anetia_briarea	OL174464.1		OK743954.1	EU141366.1	OK676915.1	EU136673.1	OK720519.1	EU141558.1	EU141622.1	OK735562.1	OK733971.1	AF246579.1
Danaus_gilippus	OL174870.1	HE956756.1	OK744336.1	KP007667.1	OK677303.1	KP007802.1		OK709894.1	OK727668.1	OK735959.1	OK734353.1	KP007927.1
Euploea_phaenareta	OL174436.1	HF945456.1	OK743928.1	HQ570544.1	OK676889.1	OK737175.1	GQ864966.1	OK709468.1	OK727238.1	GQ865321.1	OK733945.1	AY090138.1
Euploea_radamanthus	OL173821.1		OK743312.1	MF804647.1	OK676304.1	OK736562.1	OK719950.1	OK708860.1	OK726646.1	OK734954.1	OK733370.1	OK746667.1
Idea_idea	OL174407.1		OK743900.1	ON436730.1	OK676862.1		OK720474.1	OK709440.1	OK727212.1	OK735512.1	OK733922.1	OK747180.1
Idea_leuconoe	OL174874.1	HF945457.1	GQ864663.1	KP007721.1	OK677307.1	KP007847.1	OK720890.1	GQ865109.1	OK727671.1	OK735963.1	OK734357.1	GQ864466.1
Lycorea_halia	OL174506.1	HF945459.1	GQ864675.1	GQ864788.1	OK676957.1	OK737239.1	GQ864994.1	OK709536.1	OK727300.1	OK735604.1	OK734009.1	GQ864476.1
Mechanitis_polymnia	OL174600.1	HF945460.1	OK744089.1	KJ566623.1	OK677054.1	DQ177960.1	OK720647.1	OK709634.1	OK727397.1	OK735702.1	OK734102.1	KJ545898.1
Parantica_aglea	OL174415.1	HF945461.1	OK743907.1	EU792492.1	OK676869.1	OK737155.1	OK720481.1	OK709448.1		OK735519.1	OK733929.1	OK747185.1
Parantica_sita	OL174875.1		OK744340.1	LC765884.1	OK677308.1	OK737593.1	OK720891.1	OK709899.1	OK727672.1	OK735964.1		GQ864467.1
Tellervo_zoilus	OL174894.1		GQ864717.1	GQ864812.1	OK677328.1	OK737610.1	GQ865039.1	OK709917.1	OK727691.1	OK735980.1	GQ865502.1	AF246563.1
Tirumala_limniace	OL174425.1	HF945462.1	OK743917.1	GQ864815.1	OK676878.1	OK737165.1	OK720489.1	OK709457.1	OK727227.1		OK733938.1	GU365956.1
Amauris_tartarea		HF945450.1										DQ071872.1
Danaus_chrysippus		MK294078.1				KP007771.1			KP008036.1	KP008079.1		KP007898.1
Danaus_erippus		HF945451.1		KP007645.1		KP007779.1			KP008041.1	KP008084.1		KP007905.1
Danaus_genutia		HF945453.1		KP007662.1		KP007794.1			KP008045.1	KP008087.1		KP007920.1
Danaus_plexippus		HF945454.1	JQ784465.1	KP007717.1		KP007843.1	EU141486.1			KP008103.1	EU141382.1	KP007905.1
Euploea_core		MK294079.1		LC849501.1								KX467850.1
Ideopsis_juventa		HF945458.1		KP007720.1		KP007846.1			KP008062.1	KP008105.1		KP007974.1
Tirumala_petiverana		HF945463.1		MT726898.1
Tirumala_septentrionis		HF945464.1		KF226650.1								GU365956.1
Amauris_ellioti			GQ864604.1	AY218234.1		AY218253.1	GQ864920.1	GQ865060.1	GQ865165.1	GQ865286.1	GQ865386.1	AY218272.1
Anetia_thirza			OK743272.1			OK736527.1
Euploea_camaralzeman			GQ864648.1	AY090205.1		AY090171.1	GQ864966.1	GQ865093.1	GQ865209.1	GQ865321.1	GQ865435.1	AY090138.1
Euploea_eunice			MW318288.1	MW318454.1			MW317827.1	MW317667.1				MW318828.1
Ideopsis_vitrea			OK744372.1	ON437169.1	OK677340.1	OK737620.1	OK720919.1	OK709928.1	OK727702.1			GU365949.1
Miriamica_weiskei			OK743919.1		OK676880.1				OK727229.1			OK747192.1
Parantica_aspasia			GQ864693.1	MF804749.1			GQ865013.1	GQ865134.1	GQ865249.1	GQ865354.1	GQ865481.1	GQ864487.1
Parantica_luzonensis			GQ864664.1	GQ864779.1			GQ864985.1	GQ865110.1	GQ865224.1	GQ865333.1	GQ865481.1	GQ864467.1
Amauris_damocles				MT645994.1
Amauris_echeria				KP007548.1		KP007725.1				KP008065.1		KP007851.1
Amauris_nossima				MT218563.1
Amauris_ochlea				MT218566.1
Anetia_cubana				OP587125.1
Anetia_jaegeri				OP587017.1								GU365964.1
Anetia_pantheratus				KM012926.1		KM013035.1						KM013099.1
Danaus_affinis				KP007571.1		KP007746.1			KP008034.1	KP008077.1		KP007872.1
Danaus_cleophile				KP007641.1		KP007772.1			KP008039.1	KP008082.1		KP007900.1
Danaus_eresimus				KP007707.1		KP007833.1			KP008057.1	KP008100.1		KP007904.1
Danaus_ismare				KP007675.1		KP007808.1			KP008048.1	KP008091.1		KP007936.1
Danaus_melanippus				KP007693.1		KP007826.1			KP008052.1	KP008097.1		KP007943.1
Danaus_petilia				KP007706.1		KP007827.1			KP008056.1	KP008099.1		KP007898.1
Euploea_alcathoe				HQ570528.1
Euploea_algea				KC306717.1
Euploea_batesii				HQ570550.1
Euploea_corinna				KR150520.1								MW318853.1
Euploea_crameri				LC849501.1
Euploea_doubledayi				KC306717.1
Euploea_eyndhovii				KF226428.1
Euploea_klugii				HQ962260.1								MW318828.1
Euploea_leucostictos				MT256697.1
Euploea_lewinii				KX053212.1
Euploea_midamus				MF804643.1								KM491537.1
Euploea_mulciber				KM102678.1		KP007845.1			KP008061.1	KP008104.1		GU365959.1
Euploea_swainson				OQ708508.1
Euploea_sylvester				KT879888.1								KX467848.1
Euploea_tulliolus				JN266595.1
Euploea_wallacei				HQ570519.1
Idea_agamarschana				MF688994.1
Idea_hypermnestra				KF226476.1
Idea_lynceus				KF226481.1								GU365962.1
Idea_malabarica				EU792495.1								KX467860.1
Idea_stolli				MZ220357.1								GU365962.1
Ideopsis_gaura				KF226486.1		OK737167.1						GU365949.1
Ideopsis_similis				AB969802.1
Ideopsis_vulgaris				KP007722.1		KP007848.1						KP007976.1
Lycorea_ilione				GQ864780.1					OL743266.1			GQ864468.1
Parantica_agleoides				KF226579.1								MW318858.1
Parantica_kirbyi				HQ570502.1
Parantica_melaneus				KF226584.1
Parantica_nilgiriensis				KJ459724.1								KX467869.1
Parantica_vitrina				KP007723.1		KP007849.1			KP008063.1	KP008106.1		KP007977.1
Tirumala_hamata				KP007724.1		KP007850.1			KP008064.1	KP008107.1		GU365956.1
Parantica_melusine												GU365951.1
