## Supplementary Tables S1-3 for "Toxin resistance in the monarch butterfly expanded its milkweed host range"

### Sheet: Suppl Table S1
Supplementary Table 1. Effect of ATPα genotype and media type on larval-to-adult survival, related to Fig. 2b.
A. Quasi-binomial logistic regression model coefficients
Term	Estimate	std. Error	Statistic	p-value	95% CI
intercept	3.364	0.397	3.052	0.003	1.614–7.835
LAN	0.501	0.563	-1.226	0.223	0.162–1.507
LSN	1.486	0.599	0.662	0.509	0.462–5.024
VSN	0.389	0.679	-1.391	0.167	0.101–1.499
VSH	0.859	0.57	-0.267	0.79	0.277–2.661
Cardenolide-containing Asclepias diets	0.199	0.444	-3.636	<0.001	0.079–0.458
LAN × cardenolide-containing Asclepias diets	1.574	0.635	0.714	0.476	0.455–5.563
LSN × cardenolide-containing Asclepias diets	0.688	0.66	-0.565	0.573	0.182–2.496
VSN × cardenolide-containing Asclepias diets	2.116	0.78	0.961	0.338	0.452–9.861
VSH × cardenolide-containing Asclepias diets	7.624	0.654	3.105	0.002	2.104–27.848
Model information
Parameter	Value
Model family	Quasi-binomial
Link function	Logit
Dispersion φ	6.7
B. Model-estimated larval-to-adult survival by ATPα genotype and media type
Media type	Genotype	Estimated survival	SE	95% CI
Control diets	QAN	0.771	0.07	0.607–0.880
Control diets	LAN	0.628	0.093	0.435–0.787
Control diets	LSN	0.833	0.062	0.675–0.923
Control diets	VSN	0.567	0.135	0.308–0.794
Control diets	VSH	0.743	0.078	0.565–0.866
Cardenolide-containing Asclepias diets	QAN	0.401	0.047	0.313–0.496
Cardenolide-containing Asclepias diets	LAN	0.346	0.049	0.257–0.447
Cardenolide-containing Asclepias diets	LSN	0.407	0.047	0.318–0.502
Cardenolide-containing Asclepias diets	VSN	0.356	0.075	0.224–0.513
Cardenolide-containing Asclepias diets	VSH	0.814	0.038	0.728–0.878
C. Post hoc genotype comparisons within media type
Media type	Contrast	Odds ratio	SE	z ratio	Bonferroni-adjusted p-value
Control diets	QAN / LAN	1.994	1.123	1.226	1
Control diets	QAN / LSN	0.673	0.403	-0.662	1
Control diets	QAN / VSN	2.572	1.747	1.391	1
Control diets	QAN / VSH	1.164	0.664	0.267	1
Control diets	LAN / LSN	0.337	0.202	-1.811	0.702
Control diets	LAN / VSN	1.29	0.877	0.374	1
Control diets	LAN / VSH	0.584	0.333	-0.942	1
Control diets	LSN / VSN	3.824	2.715	1.889	0.589
Control diets	LSN / VSH	1.731	1.05	0.904	1
Control diets	VSN / VSH	0.453	0.31	-1.156	1
Cardenolide-containing Asclepias diets	QAN / LAN	1.267	0.371	0.809	1
Cardenolide-containing Asclepias diets	QAN / LSN	0.977	0.272	-0.083	1
Cardenolide-containing Asclepias diets	QAN / VSN	1.215	0.466	0.509	1
Cardenolide-containing Asclepias diets	QAN / VSH	0.153	0.049	-5.856	<0.0001
Cardenolide-containing Asclepias diets	LAN / LSN	0.771	0.226	-0.889	1
Cardenolide-containing Asclepias diets	LAN / VSN	0.959	0.378	-0.106	1
Cardenolide-containing Asclepias diets	LAN / VSH	0.121	0.04	-6.344	<0.0001
Cardenolide-containing Asclepias diets	LSN / VSN	1.244	0.477	0.569	1
Cardenolide-containing Asclepias diets	LSN / VSH	0.156	0.05	-5.789	<0.0001
Cardenolide-containing Asclepias diets	VSN / VSH	0.126	0.052	-4.994	5.9 × 10⁻⁶

### Sheet: Suppl Table S2
Supplementary Table 2. Effect of ATPα genotype and diet on larval-to-adult survival, related to Fig. 2b.
A. Quasi-binomial logistic regression model coefficients
Term	Estimate	std. Error	Statistic	p-value
Intercept	1.055	0.47	2.242	0.027
LAN	-1.144	0.669	-1.709	0.091
LSN	0.135	0.677	0.199	0.842
VSN	-1.055	0.749	-1.409	0.162
VSH	0.198	0.741	0.268	0.79
Lettuce	0.332	0.697	0.476	0.635
A. tuberosa	-1.601	0.635	-2.52	0.013
A. syriaca	-0.544	0.634	-0.858	0.393
A. viridis	-1.289	0.627	-2.056	0.043
A. curassavica	-0.921	0.626	-1.472	0.144
A. perennis	-2.494	0.704	-3.545	<0.001
A. asperula	-2.153	0.669	-3.219	0.002
LAN × lettuce	1.01	1.02	0.991	0.324
LSN × lettuce	0.676	1.093	0.619	0.538
VSN × lettuce	0.516	1.278	0.404	0.687
VSH × lettuce	-0.656	1.011	-0.649	0.518
LAN × A. tuberosa	0.843	0.912	0.924	0.358
LSN × A. tuberosa	-18.725	1786.42	-0.01	0.992
VSN × A. tuberosa	1.333	1.197	1.113	0.268
VSH × A. tuberosa	1.447	0.978	1.479	0.142
LAN × A. syriaca	0.432	0.894	0.483	0.63
LSN × A. syriaca	-0.063	0.908	-0.07	0.945
VSN × A. syriaca	1.09	1.213	0.899	0.371
VSH × A. syriaca	1.163	1.047	1.111	0.27
LAN × A. viridis	1.422	0.92	1.547	0.125
LSN × A. viridis	0.436	0.897	0.486	0.628
VSN × A. viridis	0.884	1.2	0.737	0.463
VSH × A. viridis	1.771	1.026	1.726	0.088
LAN × A. curassavica	0.109	0.945	0.116	0.908
LSN × A. curassavica	0.66	0.915	0.721	0.473
VSN × A. curassavica	1.468	1.209	1.214	0.228
VSH × A. curassavica	1.219	1.006	1.212	0.229
LAN × A. perennis	1.988	0.984	2.02	0.046
LSN × A. perennis	-0.031	0.994	-0.031	0.975
VSN × A. perennis	1.304	1.072	1.216	0.227
VSH × A. perennis	2.31	1.058	2.184	0.031
LAN × A. asperula	0.856	0.969	0.883	0.379
LSN × A. asperula	0.076	0.943	0.081	0.936
VSN × A. asperula	0.767	1.147	0.668	0.506
VSH × A. asperula	2.51	1.039	2.416	0.018
Model information
Parameter	Value
Model family	Quasi-binomial
Link function	Logit
Dispersion φ	5.09
Null deviance	1609.11
Residual deviance	531.9
B. Model-estimated larval-to-adult survival by ATPα genotype and diet
Diet	Genotype	Estimated survival	SE	95% CI
Control	QAN	0.742	0.09	0.533–0.878
Control	LAN	0.478	0.119	0.265–0.699
Control	LSN	0.767	0.087	0.559–0.895
Control	VSN	0.5	0.146	0.242–0.758
Control	VSH	0.778	0.099	0.533–0.915
Lettuce	QAN	0.8	0.082	0.593–0.916
Lettuce	LAN	0.778	0.099	0.533–0.915
Lettuce	LSN	0.9	0.062	0.701–0.972
Lettuce	VSN	0.7	0.189	0.286–0.931
Lettuce	VSH	0.717	0.093	0.508–0.861
A. tuberosa	QAN	0.367	0.099	0.200–0.572
A. tuberosa	LAN	0.3	0.094	0.151–0.508
A. tuberosa	LSN	0	<0.001	0.000–1.000
A. tuberosa	VSN	0.433	0.204	0.130–0.796
A. tuberosa	VSH	0.75	0.089	0.542–0.884
A. syriaca	QAN	0.625	0.1	0.420–0.793
A. syriaca	LAN	0.45	0.102	0.267–0.648
A. syriaca	LSN	0.642	0.099	0.436–0.806
A. syriaca	VSN	0.633	0.198	0.245–0.902
A. syriaca	VSH	0.867	0.07	0.665–0.955
A. viridis	QAN	0.442	0.102	0.260–0.641
A. viridis	LAN	0.511	0.119	0.292–0.726
A. viridis	LSN	0.583	0.102	0.382–0.760
A. viridis	VSN	0.4	0.202	0.114–0.776
A. viridis	VSH	0.85	0.074	0.647–0.946
A. curassavica	QAN	0.533	0.103	0.337–0.720
A. curassavica	LAN	0.289	0.108	0.127–0.532
A. curassavica	LSN	0.717	0.093	0.508–0.861
A. curassavica	VSN	0.633	0.198	0.245–0.902
A. curassavica	VSH	0.825	0.078	0.620–0.932
A. perennis	QAN	0.192	0.081	0.078–0.398
A. perennis	LAN	0.356	0.114	0.173–0.594
A. perennis	LSN	0.208	0.084	0.089–0.415
A. perennis	VSN	0.233	0.101	0.092–0.478
A. perennis	VSH	0.744	0.104	0.500–0.895
A. asperula	QAN	0.25	0.089	0.116–0.458
A. asperula	LAN	0.2	0.082	0.084–0.407
A. asperula	LSN	0.292	0.094	0.145–0.500
A. asperula	VSN	0.2	0.116	0.057–0.510
A. asperula	VSH	0.833	0.077	0.629–0.937
C. Post hoc genotype comparisons within each diet
Diet	Contrast	Odds ratio	SE	z ratio	Bonferroni-adjusted p-value
Control	QAN / LAN	3.138	2.1	1.709	0.875
Control	QAN / LSN	0.874	0.592	-0.199	1
Control	QAN / VSN	2.871	2.149	1.409	1
Control	QAN / VSH	0.82	0.607	-0.268	1
Control	LAN / LSN	0.278	0.19	-1.878	0.604
Control	LAN / VSN	0.915	0.688	-0.118	1
Control	LAN / VSH	0.261	0.194	-1.803	0.714
Control	LSN / VSN	3.286	2.494	1.567	1
Control	LSN / VSH	0.939	0.705	-0.084	1
Control	VSN / VSH	0.286	0.233	-1.535	1
Lettuce	QAN / LAN	1.143	0.879	0.174	1
Lettuce	QAN / LSN	0.444	0.381	-0.945	1
Lettuce	QAN / VSN	1.714	1.775	0.52	1
Lettuce	QAN / VSH	1.581	1.088	0.666	1
Lettuce	LAN / LSN	0.389	0.347	-1.057	1
Lettuce	LAN / VSN	1.5	1.598	0.381	1
Lettuce	LAN / VSH	1.384	1.013	0.444	1
Lettuce	LSN / VSN	3.857	4.362	1.194	1
Lettuce	LSN / VSH	3.558	2.934	1.539	1
Lettuce	VSN / VSH	0.922	0.93	-0.08	1
A. tuberosa	QAN / LAN	1.351	0.838	0.485	1
A. tuberosa	QAN / LSN	118000000	212000000000	0.01	1
A. tuberosa	QAN / VSN	0.757	0.707	-0.298	1
A. tuberosa	QAN / VSH	0.193	0.123	-2.573	0.101
A. tuberosa	LAN / LSN	87700000	157000000000	0.01	1
A. tuberosa	LAN / VSN	0.56	0.529	-0.613	1
A. tuberosa	LAN / VSH	0.143	0.093	-2.974	0.029
A. tuberosa	LSN / VSN	6.39e-09	1.14e-05	-0.011	1
A. tuberosa	LSN / VSH	1.63e-09	2.91e-06	-0.011	1
A. tuberosa	VSN / VSH	0.255	0.244	-1.428	1
A. syriaca	QAN / LAN	2.037	1.209	1.199	1
A. syriaca	QAN / LSN	0.931	0.563	-0.119	1
A. syriaca	QAN / VSN	0.965	0.921	-0.037	1
A. syriaca	QAN / VSH	0.256	0.19	-1.839	0.659
A. syriaca	LAN / LSN	0.457	0.272	-1.313	1
A. syriaca	LAN / VSN	0.474	0.45	-0.787	1
A. syriaca	LAN / VSH	0.126	0.092	-2.825	0.047
A. syriaca	LSN / VSN	1.037	0.991	0.038	1
A. syriaca	LSN / VSH	0.275	0.205	-1.736	0.825
A. syriaca	VSN / VSH	0.266	0.278	-1.265	1
A. viridis	QAN / LAN	0.757	0.477	-0.442	1
A. viridis	QAN / LSN	0.565	0.333	-0.97	1
A. viridis	QAN / VSN	1.187	1.112	0.183	1
A. viridis	QAN / VSH	0.14	0.099	-2.772	0.056
A. viridis	LAN / LSN	0.747	0.473	-0.461	1
A. viridis	LAN / VSN	1.568	1.515	0.466	1
A. viridis	LAN / VSH	0.184	0.138	-2.261	0.238
A. viridis	LSN / VSN	2.1	1.971	0.79	1
A. viridis	LSN / VSH	0.247	0.176	-1.964	0.496
A. viridis	VSN / VSH	0.118	0.12	-2.099	0.358
A. curassavica	QAN / LAN	2.813	1.878	1.55	1
A. curassavica	QAN / LSN	0.452	0.278	-1.29	1
A. curassavica	QAN / VSN	0.662	0.628	-0.435	1
A. curassavica	QAN / VSH	0.242	0.165	-2.08	0.375
A. curassavica	LAN / LSN	0.161	0.112	-2.629	0.086
A. curassavica	LAN / VSN	0.235	0.236	-1.443	1
A. curassavica	LAN / VSH	0.086	0.065	-3.25	0.012
A. curassavica	LSN / VSN	1.464	1.419	0.394	1
A. curassavica	LSN / VSH	0.537	0.38	-0.878	1
A. curassavica	VSN / VSH	0.366	0.371	-0.992	1
A. perennis	QAN / LAN	0.43	0.31	-1.171	1
A. perennis	QAN / LSN	0.901	0.656	-0.143	1
A. perennis	QAN / VSN	0.779	0.598	-0.325	1
A. perennis	QAN / VSH	0.081	0.061	-3.32	0.009
A. perennis	LAN / LSN	2.097	1.488	1.043	1
A. perennis	LAN / VSN	1.813	1.36	0.793	1
A. perennis	LAN / VSH	0.189	0.14	-2.256	0.241
A. perennis	LSN / VSN	0.865	0.655	-0.192	1
A. perennis	LSN / VSH	0.09	0.067	-3.23	0.012
A. perennis	VSN / VSH	0.104	0.082	-2.885	0.039
A. asperula	QAN / LAN	1.333	0.934	0.411	1
A. asperula	QAN / LSN	0.81	0.532	-0.322	1
A. asperula	QAN / VSN	1.333	1.159	0.331	1
A. asperula	QAN / VSH	0.067	0.049	-3.715	0.002
A. asperula	LAN / LSN	0.607	0.416	-0.728	1
A. asperula	LAN / VSN	1	0.892	0	1
A. asperula	LAN / VSH	0.05	0.038	-3.967	<0.001
A. asperula	LSN / VSN	1.647	1.412	0.582	1
A. asperula	LSN / VSH	0.082	0.059	-3.495	0.005
A. asperula	VSN / VSH	0.05	0.046	-3.278	0.01

### Sheet: Suppl Table S3
Supplementary Table 3. Effect of ATPα genotype and foliar cardenolide concentration on larval-to-adult survival, related to Fig. 2c.
A. Quasi-binomial logistic regression model coefficients
Term	Estimate	std. Error	Statistic	p-value
Intercept	0.687	0.277	2.478	0.015
Foliar cardenolide concentration	-0.311	0.092	-3.399	<0.001
LAN	-0.624	0.399	-1.566	0.12
LSN	-0.204	0.386	-0.527	0.599
VSN	-0.354	0.544	-0.65	0.517
VSH	0.52	0.429	1.213	0.227
Foliar cardenolide concentration × LAN	0.119	0.132	0.904	0.368
Foliar cardenolide concentration × LSN	0.126	0.126	1.005	0.317
Foliar cardenolide concentration × VSN	0.047	0.166	0.283	0.777
Foliar cardenolide concentration × VSH	0.385	0.143	2.694	0.008
Model information
Parameter	Value
Model family	Quasi-binomial
Link function	Logit
Dispersion φ	7.55
Null deviance	1609.1
Residual deviance	1059
B. Genotype-specific survival slopes across foliar cardenolide concentration
Genotype	Slope	SE	95% CI
QAN	-0.3111	0.0915	-0.4900 to -0.1317
LAN	-0.1918	0.0951	-0.3780 to -0.0055
LSN	-0.1848	0.0861	-0.3540 to -0.0161
VSN	-0.2641	0.139	-0.5360 to 0.0075
VSH	0.0743	0.11	-0.1410 to 0.2898
C. Comparisons of genotype-specific slopes relative to VSH
Contrast	Slope difference	SE	z ratio	Bonferroni-adjusted p-value
QAN - VSH	-0.3854	0.1431	-2.6941	0.0282
LAN - VSH	-0.2661	0.1454	-1.8308	0.2685
LSN - VSH	-0.2591	0.1397	-1.8553	0.2542
VSN - VSH	-0.3384	0.1769	-1.9129	0.223
